# High-volume, label-free imaging for quantifying single-cell dynamics in induced pluripotent stem cell colonies

**DOI:** 10.1101/2023.09.29.558451

**Authors:** Anthony Asmar, Zack Benson, Adele P. Peskin, Joe Chalfoun, Mylene Simon, Michael Halter, Anne Plant

## Abstract

To facilitate the characterization of unlabeled induced pluripotent stem cells (iPSCs) during culture and expansion, we developed an AI pipeline for nuclear segmentation and mitosis detection from phase contrast images of individual cells within iPSC colonies. The analysis uses a 2D convolutional neural network (U-Net) plus a 3D U-Net applied on time lapse images to detect and segment nuclei, mitotic events, and daughter nuclei to enable tracking of large numbers of individual cells over long times in culture. The analysis uses fluorescence data to train models for segmenting nuclei in phase contrast images. The use of classical image processing routines to segment fluorescent nuclei precludes the need for manual annotation. We optimize and evaluate the accuracy of automated annotation to assure the reliability of the training. The model is generalizable in that it performs well on different datasets with an average F1 score of 0.94, on cells at different densities, and on cells from different pluripotent cell lines. The method allows us to assess, in a non-invasive manner, rates of mitosis and cell division which serve as indicators of cell state and cell health. We assess these parameters in up to hundreds of thousands of cells in culture for over 20 hours, at different locations in the colonies, and as a function of excitation light exposure.
