## Supplemental Table 1 for "High-volume, label-free imaging for quantifying single-cell dynamics in induced pluripotent stem cell colonies"

### Sheet: experiment_information
Experiment Name	Experiment Date	Well	Training Data?	Exposed?	Corresponding Figure(s)	Experiment Length (hours)	Image Size (Xpixels, Ypixels)	Initial Cell Count	Final Cell Count	Mitosis Count	Transmitted Light Radiant Exposure/ Timepoint (mJ/cm^2)	460nm Radiant Exposure/ Timepoint (mJ/cm^2)	550nm Radiant Exposure/ Timepoint (mJ/cm^2)	Normalized Light Intensity	Dataset Size (GB)	Compressed Dataset Size (GB)
exp0	221029	2		TRUE	2,3,4,S1	24	(3798, 3798)	3983	11358	6733	0.112	56	NA	1x	87.1	34.4
exp1	221104	3		TRUE	2	24	(3799, 3798)	1814	5321	3269	0.112	56	NA	1x	87.1	32.2
exp2.0	230202	0		FALSE	6	24	(3826, 3828)	5356	13913	7242	0.112	0	NA	0	49.1	18.7
exp2.1	230202	1		FALSE	6	24	(3825, 3826)	4873	13794	6945	0.112	0	NA	0	49	18.7
exp2.2	230202	2		FALSE	6	24	(3826, 3826)	4515	12900	6612	0.112	0	NA	0	49	18.3
exp2.3	230202	3		TRUE	2,3,5,6	24	(3828, 3827)	4065	10811	5184	0.112	56	NA	1x	85.1	33.4
exp2.4	230202	4		TRUE	2,6	24	(3827, 3827)	5724	14182	7408	0.112	56	NA	1x	88.3	34.6
exp2.5	230202	5		TRUE	2,6	24	(3828, 3828)	3763	9254	5071	0.112	56	NA	1x	71.4	33.1
exp3.0	230518	0		FALSE	6	20	(3826, 3827)	6186	15364	8986	0.112	0	NA	0	40.9	15.9
exp3.1	230518	1		FALSE	6	20	(3826, 3825)	6039	15218	6059	0.112	0	NA	0	40.9	15.6
exp3.2	230518	2		FALSE	6	20	(3825, 3826)	6245	13805	8352	0.112	0	NA	0	40.9	15.9
exp3.3	230518	3		TRUE	6	20	(3827, 3826)	5817	10409	5683	0.112	78	NA	1.4x	59.7	28.7
exp3.4	230518	4		TRUE	6	20	(3826, 3827)	6134	10402	6052	0.112	78	NA	1.4x	59.4	28.2
exp3.5	230518	5		TRUE	6	20	(3829, 3799)	5233	8412	4790	0.112	78	NA	1.4x	59.4	28.2
exp4.0	230511	0		FALSE	6	20	(3827, 3828)	6314	14783	9145	0.112	0	NA	0	40.9	16.3
exp4.1	230511	1		FALSE	6	20	(3828, 3825)	5207	12805	7525	0.112	0	NA	0	40.9	16.2
exp4.2	230511	2		FALSE	6	20	(3827, 3826)	5821	15714	7914	0.112	0	NA	0	40.9	16
exp4.3	230511	3		TRUE	6	20	(3825, 3826)	5881	8146	5485	0.112	117	NA	2.1x	60.5	29.3
exp4.4	230511	4		TRUE	6	20	(3826, 3827)	4729	6982	4296	0.112	117	NA	2.1x	60.5	29.2
exp4.5	230511	5		TRUE	6	20	(3827, 3827)	5851	6750	4865	0.112	117	NA	2.1x	59.5	28.6
exp5.0	230427	0		FALSE	6	24	(3825, 3829)	4219	12835	6638	0.112	0	NA	0	48.8	18.5
exp5.1	230427	1		FALSE	6	24	(3826, 3825)	3932	11992	6651	0.112	0	NA	0	48.8	18.4
exp5.2	230427	2		FALSE	6	24	(3827, 3827)	3584	11714	6287	0.112	0	NA	0	48.8	18.2
exp5.3	230427	3		TRUE	6	24	(3826, 3825)	3033	5219	3499	0.112	199	NA	3.6x	85.1	33.7
exp5.4	230427	4		TRUE	6	24	(3827, 3828)	3895	6069	4100	0.112	199	NA	3.6x	85.1	34.3
exp5.5	230427	5		TRUE	6	24	(3828, 3829)	3275	3599	2489	0.112	199	NA	3.6x	85.2	33.1
exp6.0	230302	0		TRUE	S2	3.5	(5653, 5652)	5216	5450	NA	0.112	NA	24	NA	19.1	9.8
exp6.1	230302	1		TRUE	S2	3.5	(5653, 5652)	6554	7147	NA	0.112	NA	24	NA	19.2	9.6
training_low	220908	50k	TRUE	TRUE	NA	0	(15104, 15104)	NA	38875	NA	0.112	337	NA	6x	0.23	0.15
training_medium	220908	100k	TRUE	TRUE	NA	0	(15104, 15104)	NA	80997	NA	0.112	337	NA	6x	0.23	0.16
training_high	220908	200k	TRUE	TRUE	NA	0	(15104, 15104)	NA	214944	NA	0.112	337	NA	6x	0.24	0.18
training_3DUNET	221029	3	TRUE	TRUE	NA	24	(3799, 3800)	4173	10406	4532	0.112	56	NA	1x	77.4	33.8
